# Medulloblastoma oncogene aberrations are not involved in tumor initiation, but essential for disease progression and therapy resistance

**DOI:** 10.1101/2024.02.09.579690

**Authors:** Konstantin Okonechnikov, Piyush Joshi, Verena Körber, Anne Rademacher, Michele Bortolomeazzi, Jan-Philipp Mallm, Patricia Benites Goncalves da Silva, Britta Statz, Mari Sepp, Ioannis Sarropoulos, Tetsuya Yamada-Saito, Jan Vaillant, Andrea Wittmann, Kathrin Schramm, Mirjam Blattner-Johnson, Petra Fiesel, Barbara Jones, Till Milde, Kristian Pajtler, Cornelis M. van Tilburg, Olaf Witt, Konrad Bochennek, Katharina Johanna Weber, Lisa Nonnenmacher, Christian Reimann, Ulrich Schüller, Martin Mynarek, Stefan Rutkowski, David T.W. Jones, Andrey Korshunov, Karsten Rippe, Frank Westermann, Supat Thongjuea, Thomas Höfer, Henrik Kaessmann, Lena M. Kutscher, Stefan M. Pfister

## Abstract

Despite recent advances in understanding disease biology, treatment of Group 3/4 medulloblastoma remains a therapeutic challenge in pediatric neuro-oncology. Bulk-omics approaches have identified considerable intertumoral heterogeneity in Group 3/4 medulloblastoma, including the presence of clear single-gene oncogenic drivers in only a subset of cases, whereas in the majority of cases, large-scale copy-number aberrations prevail. However, intratumoral heterogeneity, the role of oncogene aberrations, and broad CNVs in tumor evolution and treatment resistance remain poorly understood. To dissect this interplay, we used single-cell technologies (snRNA-seq, snATAC-seq, spatial transcriptomics) on a cohort of Group 3/4 medulloblastoma with known alterations in the oncogenes *MYC, MYCN*, and *PRDM6*. We show that large-scale chromosomal aberrations are early tumor initiating events, while the single-gene oncogenic events arise late and are typically sub-clonal, but *MYC* can become clonal upon disease progression to drive further tumor development and therapy resistance. We identify that the subclones are mostly interspersed across tumor tissue using spatial transcriptomics, but clear segregation is also present. Using a population genetics model, we estimate medulloblastoma initiation in the cerebellar unipolar brush cell-lineage starting from the first gestational trimester. Our findings demonstrate how single-cell technologies can be applied for early detection and diagnosis of this fatal disease.
