## Supplemental Tables for "Medulloblastoma oncogene aberrations are not involved in tumor initiation, but essential for disease progression and therapy resistance"

### Sheet: Extended Data Table 1
Sample	Group	Subgroup	Staus	snATAC	WGS	Spatial	MYC	MYCN	PRDM6	Identified	MYC/MYCN FISH
MB248	G3	G34_II	Primary	0	1	1	1	0	0	Meth	NA
MB272	G3	G34_II	Primary	1	1	1	1	1	0	Meth	50%/0
MB296	G3	G34_II	Primary	1	1	0	1	0	0	Meth	NA
INF_P_637	G3	G34_II	Primary	1	0	1	1	0	0	Meth	NA
MB89	G3	G34_V	Primary	1	1	0	1	0	0	Meth	60%/0
MB165	G3	G34_V	Primary	1	1	1	0	1	0	Meth	0/40%
MB294	G4	G34_V	Primary	1	1	1	0	1	1	WGS
N4059_22	G3	G34_V	Primary	1	0	1	1	0	0	Meth	NA
MB177	G4	G34_VI	Primary	1	1	1	0	1	0	Meth	0/35%
MB91	G4	G34_VI	Primary	1	1	1	0	0	1	WGS
MB110	G4	G34_VI	Primary	1	1	1	0	0	1	WGS
MB183	G4	G34_VII	Primary	1	1	1	0	1	0	Meth	0/30%
MB129	G4	G34_VII	Primary	1	1	1	0	0	1	WGS
MB292	G3	G34_VII	Primary	1	1	1	1	0	0	Meth	NA
MB1947	G4	G34_VIII	Primary	0	0	0	0	0	1	WGS
MB249	G4	G34_VIII	Primary	1	1	1	0	0	1	WGS
MB272_R	G3	G34_II	Relapse	1	0	0	1	0	0	Meth	NA
INF_R_637	G3	G34_II	Relapse	1	1	1	1	0	0	Meth	NA
INF_R_46	G4	G34_V	Relapse	1	1	1	1	0	0	Meth	NA
INF_R_1237	G3	G34_II	Relapse	1	1	0	1	0	0	Meth	NA

### Sheet: Extended Data Table 2
MethID	MainID	Gender	Age	mnp11	mnp12	TargetCohort	MYC	MYCN	PRDM6	Clonality_of_drivers	MRCA_ID	Death	Recurrence	PFS	OS	Ploidy	Ploidy_TMA	TERT_prom_mutation	Radicality	pediatric.vs.adult	M.stage	Histology	Treatment	aneuploidy	chromothripsis	Use for neutral fitting
6752625054_R01C01	ICGC_MB101	F	39	MB, SHH CHL AD	MB_SHH_4	0	0	0	0		MB101	0	0	24	24	Tetraploid		C228T	STR	n.d.	M0	Desmoplastic	RT/CHT
6752625054_R02C01	ICGC_MB102	T	23	MB, SHH CHL AD	MB_SHH_4	0	0	0	0		MB102	0	1	12	15	Diploid		C228T	GTR	n.d.	M0	Desmoplastic	RT/CHT
6752625054_R04C01	ICGC_MB104	M	35	MB, SHH CHL AD	MB_SHH_4	0	0	0	0		MB104	0	1	11	14	Tetraploid		C228T	GTR	n.d.	M0	Classic	RT/CHT
6752625054_R05C01	ICGC_MB106	M	3	MB, G3	MB_G34_II	0	1	0	0		MB106	1	1	4	10	Tetraploid		wt	GTR	n.d.	M0	Classic	RT/CHT		0	no
6752625054_R06C01	ICGC_MB107	M	15	MB, WNT	MB_WNT	0	0	0	0		MB107	1	1	3	8	Diploid	Tetraploid	wt	STR	n.d.	M3	Classic	RT/CHT		0
6752625054_R02C02	ICGC_MB110	F	10	MB, G4	MB_G34_VI	1	0	0	1	clonal	MB110	0	0	14	14	Tetraploid	Tetraploid	wt	GTR	n.d.	M1	LCA	RT/CHT		0	no
8622007026_R04C02	ICGC_MB111	F	4	MB, G3	MB_G34_II	0	0	0	0		MB111	0	0	14	14		Diploid	wt	STR	n.d.	M0	Classic	RT/CHT		0	no
6752625054_R03C02	ICGC_MB112	M	7	MB, WNT	MB_WNT	0	0	0	0		MB112	0	0	14	14	Diploid	Tetraploid	wt	GTR	n.d.	M0	Classic	RT/CHT		0
6752625054_R04C02	ICGC_MB113	F	14	MB, WNT	MB_WNT	0	0	0	0		MB113	0	0	15	15	Diploid	Diploid	wt	GTR	n.d.	M0	LCA	RT/CHT		0
6752625054_R05C02	ICGC_MB114	M	8	MB, G4	MB_G34_VIII	0	0	0	0		MB114	0	0	14	14		Diploid	wt	STR	n.d.	M1	Classic	RT/CHT		0	yes
6752625054_R06C02	ICGC_MB115	M	16	MB, G4	MB_G34_VIII	0	0	0	0		MB115	0	0	14	14	Diploid	Tetraploid	wt	GTR	n.d.	M3	LCA	RT/CHT		0	no
6752625079_R05C01	ICGC_MB117	F	13	MB, WNT	MB_WNT	0	0	0	0		MB117	0	0	14	14	Diploid		wt	STR	n.d.	M0	Classic	RT/CHT		0
6752625079_R06C01	ICGC_MB118	M	11	MB, G4	MB_G34_VIII	0	0	0	0		MB118	0	0	14	14	Diploid			STR	n.d.	M0	Classic	RT/CHT		0	no
6752625079_R01C02	ICGC_MB119	F	5	MB, G4	MB_G34_VII	0	0	0	0		MB119	0	0	14	14	Diploid			STR	n.d.		Classic	RT/CHT		0	no
6752625079_R03C02	ICGC_MB122	M	11	MB, WNT	MB_WNT	0	0	0	0		MB122	0	0	14	14			wt	STR	n.d.	M0	Classic	RT/CHT		0
9968646139_R05C01	ICGC_MB125	F	19	MB, SHH CHL AD	MB_SHH_4	0	0	0	0		MB125					Diploid		C228T		n.d.		LCA
7970376163_R03C02	ICGC_MB126	F	31	MB, SHH CHL AD	MB_SHH_4	0	0	0	0		MB126					Tetraploid		C228T		n.d.		LCA
8622007025_R02C02	ICGC_MB129	M	16	MB, G4	MB_G34_VII	1	0	0	1	subclonal	MB129	0	0	22	22			wt	GTR	n.d.		LCA	RT/CHT		0	no
8622007025_R03C02	ICGC_MB130	F	7	MB, WNT	MB_WNT	0	0	0	0		MB130	0	0	22	22			wt	GTR	n.d.	M3	Classic	RT/CHT		0
8622007025_R04C02	ICGC_MB131	M	5	MB, G3	MB_G34_II	0	1	0	0		MB131	1	1	5	8			wt	GTR	n.d.	M3	LCA	RT/CHT		0	no
8622007025_R05C02	ICGC_MB132	F	5	MB, SHH INF	MB_SHH_3	0	0	0	0		MB132	0	0	22	22			C228T	GTR	n.d.	M0	Desmoplastic	RT/CHT		0
8622007026_R01C01	ICGC_MB134	F	3	MB, G3	MB_G34_V	0	0	0	0		MB134	0	0	6	6			wt	GTR	n.d.		LCA	CHT		0	no
8622007026_R04C01	ICGC_MB137	M	10	MB, SHH CHL AD	MB_SHH_3	0	0	1	0		MB137	0	1	22	27			wt	STR	n.d.		LCA	RT/CHT		1
8622007026_R06C01	ICGC_MB139	K	3	MB, G3	MB_G34_III	0	0	0	0		MB139	0	0	6	6				GTR	n.d.	M3	LCA	CHT		0	yes
6929793052_R05C02	ICGC_MB14	F	14	MB, WNT	MB_WNT	0	0	0	0		163724	0	0	57	57	Diploid	Diploid		STR	n.d.	M0	LCA	RT/CHT		0
8622007026_R01C02	ICGC_MB140	M	27	MB, WNT	MB_WNT	0	0	0	0		MB140	0	0	7	7				GTR	n.d.	M0	Classic	RT/CHT
8622007026_R02C02	ICGC_MB141	F	4	MB, G3	MB_G34_VII	0	0	0	0		MB141	0	0	20	20				GTR	n.d.	M2	Classic	RT/CHT		0	yes
8622007026_R03C02	ICGC_MB142	M	1.5	MB, SHH INF	MB_SHH_2	0	0	0	0		MB142									n.d.					0
9855358048_R05C01	ICGC_MB143	F	22	MB, SHH CHL AD	MB_SHH_4	0	0	0	0		MB143									n.d.
8622007132_R02C01	ICGC_MB144	F	10	MB, G3	MB_G34_III	0	0	0	0		MB144									n.d.						no
8622007132_R03C01	ICGC_MB145	M	13	MB, SHH CHL AD	MB_SHH_3	0	0	0	0		MB145									n.d.	M0	LCA
8622007132_R06C01	ICGC_MB148	F		MB, WNT	MB_WNT	0	0	0	0		MB148									n.d.
6929793052_R06C02	ICGC_MB15	M	17	MB, G4	MB_G34_VIII	0	0	0	0		146327	0	0	43	43	Tetraploid		wt	STR	n.d.	M0	Classic	RT/CHT		0	no
9855358048_R04C02	ICGC_MB152	F	10.2	MB, G3	MB_G34_II	0	0	0	0		MB152	1	1	2	14				GTR	n.d.	M3	Classic				no
9855358048_R05C02	ICGC_MB153	M	3.4	MB, G3	MB_G34_III	0	0	0	0		MB153	0	0	19	19				GTR	n.d.	M1	Classic				yes
9855358048_R06C02	ICGC_MB154	M	3.8	MB, G4	MB_G34_VI	0	0	0	0		MB154	0	0	2	2				STR	n.d.	M1	Desmoplastic				no
9297949147_R01C01	ICGC_MB155	F	0.2	MB, SHH INF	MB_SHH_2	0	0	0	0		MB155									n.d.
9297949147_R03C01	ICGC_MB157	M	6	MB, G4	MB_G34_VI	0	0	0	0		MB157									n.d.						no
6929793061_R01C01	ICGC_MB16	M	3	MB, G3	MB_G34_III	0	0	0	0		135456	1	1	12	14	Diploid	Diploid	wt	GTR	n.d.	M2	Classic	CHT		0	no
9297949147_R06C01	ICGC_MB160	M	9	MB, G4	MB_G34_VII	0	0	0	0		MB160									n.d.						no
9297949147_R01C02	ICGC_MB161	M	5.8	MB, G3	MB_G34_IV	0	0	0	0		MB161									n.d.						no
9305216199_R01C01	ICGC_MB163	M	7.8	MB, G4	MB_G34_VIII	0	0	0	0		MB163									n.d.						yes
9296930039_R05C02	ICGC_MB164	M	4	MB, G3	MB_G34_III	0	0	0	0		MB164	0	0	14	14				STR	n.d.	M0	classic	RT/CHT			no
9296930039_R06C02	ICGC_MB165	M	5	MB, G3	MB_G34_V	1	0	1	0	subclonal	MB165	0	0	12	12				GTR	n.d.	M1	LCA	RT/CHT			no
9297949033_R01C01	ICGC_MB166	M	7	MB, G3	MB_G34_IV	0	0	0	0		MB166	0	0	14	14				STR	n.d.	M0	LCA	RT/CHT			no
9305216199_R02C01	ICGC_MB167	M	8	MB, SHH CHL AD	MB_SHH_3	0	0	0	0		MB167									n.d.
9297949033_R02C01	ICGC_MB168	M	9	MB, G4	MB_G34_V	0	0	0	0		MB168	0	0	16	16				GTR	n.d.	M3	classic	RT/CHT			yes
9297949033_R04C01	ICGC_MB170	M	21	MB, G3	MB_G34_II	0	0	0	0		MB170	0	0	12	12				GTR	n.d.	M0	classic	RT/CHT			no
9297949033_R05C01	ICGC_MB171	F	11	MB, SHH CHL AD	MB_SHH_4	0	0	0	0		MB171	0	0	16	16				GTR	n.d.	M3	desmo	RT/CHT
9297949033_R01C02	ICGC_MB174	M	16	MB, G4	MB_G34_VI	0	0	0	0		MB174								STR	n.d.	M0	classic				yes
9297949033_R02C02	ICGC_MB175	M	11	MB, G4	MB_G34_VIII	0	0	0	0		MB175	0	0	12	12				STR	n.d.	M3	classic	RT/CHT			no
9297949033_R03C02	ICGC_MB176	F	9	MB, WNT	MB_WNT	0	0	0	0		MB176	0	0	12	12				STR	n.d.	M0	classic	RT/CHT
9297949033_R05C02	ICGC_MB178	M	27	MB, SHH CHL AD	MB_SHH_4	0	0	0	0		MB178	0	0	12	12				GTR	n.d.	M0	desmo	RT/CHT
9297949033_R06C02	ICGC_MB179	F	24	MB, SHH CHL AD	MB_SHH_4	0	0	0	0		MB179	0	0	10	10				GTR	n.d.	M0	desmo	RT/CHT
6929793061_R02C01	ICGC_MB18	F	13	MB, G3	MB_G34_I	1	0	0	0		173686	0	0	53	53	Diploid	Diploid	wt	STR	n.d.	M0	LCA	RT/CHT		0	yes
9297949037_R01C01	ICGC_MB180	M	26	MB, SHH CHL AD	MB_SHH_IDH	0	0	0	0		MB180	0	1	16	18				STR	n.d.	M0	classic	RT/CHT
9297949037_R02C01	ICGC_MB181	F	22	MB, SHH CHL AD	MB_SHH_4	0	0	0	0		MB181	0	0	6	6				GTR	n.d.	?	desmo	RT/CHT
9297949037_R04C01	ICGC_MB183	M	3	MB, G4	MB_G34_VII	1	0	1	0	subclonal	MB183								GTR	n.d.	?	classic				yes
9297949037_R05C01	ICGC_MB184	M	12	MB, G4	MB_G34_VIII	0	0	0	0		MB184	0	0	14	14				GTR	n.d.	M3	classic	RT/CHT			yes
9297949037_R06C01	ICGC_MB185	M	3	MB, G4	MB_G34_VIII	0	0	0	0		MB185								GTR	n.d.	M0	classic				no
9305216199_R04C01	ICGC_MB187	M	1	MB, SHH INF	MB_SHH_2	0	0	0	0		MB187									n.d.
9297949037_R01C02	ICGC_MB188	F	2.7	MB, G3	MB_G34_IV	0	0	0	0		MB188								STR	n.d.	M3	LCA				no
9305216199_R05C01	ICGC_MB189	F	15.5	MB, G4	MB_G34_VIII	0	0	0	0		MB189									n.d.						no
6929793061_R03C01	ICGC_MB19	F	13	MB, G4	MB_G34_VII	0	0	0	0		138689	0	0	52	52	Diploid	Diploid	wt	GTR	n.d.	M0	LCA	RT/CHT		0	no
9305216199_R06C01	ICGC_MB190	F	6.1	MB, G3	MB_G34_III	0	0	0	0		MB190									n.d.						no
9305216163_R03C01	ICGC_MB193	F	2.3	MB, SHH INF	MB_SHH_2	0	0	0	0		MB193	0	0	18	18				STR	n.d.	M0	desmo	CHT
9305216163_R04C01	ICGC_MB194	M	31	MB, SHH CHL AD	MB_SHH_4	0	0	0	0		MB194								GTR	n.d.	?	desmo
9305216163_R01C02	ICGC_MB198	M	8	MB, G4	MB_G34_V	0	1	0	0		MB198	0	0	17	17				GTR	n.d.	M1	classic	RT/CHT			yes
9305216163_R02C02	ICGC_MB199	M	9	MB, G4	MB_G34_V	0	0	0	0		MB199								GTR	n.d.	M0	LCA				yes
6929793052_R02C02	ICGC_MB2	M	7	MB, G4	MB_G34_VII	0	0	0	0		198274	0	0	106	106	Diploid	Diploid	wt	STR	n.d.	M0	Classic	RT/CHT		0	yes
6969568004_R05C01	ICGC_MB20	F	9	MB, WNT	MB_WNT	0	0	0	0		122566	0	0	52	52	Diploid	Diploid	wt	GTR	n.d.	M0	Classic	RT/CHT
9305216163_R05C02	ICGC_MB204	F	20	MB, SHH CHL AD	MB_SHH_4	0	0	0	0		MB204									n.d.	?	classic
9305216163_R06C02	ICGC_MB205	F	5	MB, G4	MB_G34_V	0	0	0	0		MB205	0	1	9	12				GTR	n.d.	M3	classic	RT/CHT			yes
9305216168_R01C01	ICGC_MB206	F	5	MB, SHH INF	MB_SHH_1	0	0	0	0		MB206	0	0	12	12				GTR	n.d.	M3	desmo	RT/CHT
9305216199_R04C02	ICGC_MB208	M	5.8	MB, G4	MB_G34_VII	0	0	0	0		MB208									n.d.						no
9305651054_R01C02	ICGC_MB213	M		MB, G4	MB_G34_VIII	0	0	0	0		MB213									n.d.						yes
9374341006_R02C01	ICGC_MB214	M		MB, SHH INF	MB_SHH_2	0	0	0	0		MB214									n.d.
9374341006_R04C01	ICGC_MB216	T		MB, SHH INF	MB_SHH_2	0	0	0	0		MB216									n.d.
9374341006_R05C01	ICGC_MB217	F		MB, SHH INF	MB_SHH_2	0	0	0	0		MB217									n.d.
9379086088_R01C01	ICGC_MB224	M	9	MB, G4	MB_G34_VII	0	0	0	0		MB224	0	0	12	12				GTR	n.d.	M0	classic	RT/CHT			yes
9379086088_R06C01	ICGC_MB225	M	4	MB, G3	MB_G34_II	0	1	0	0		MB225								STR	n.d.	?	classic				no
9379086088_R05C02	ICGC_MB226	M	5	MB, G3	MB_G34_II	0	0	0	0		MB226								STR	n.d.	?	classic				no
9379086089_R04C01	ICGC_MB227	M	4	MB, G4	MB_G34_VIII	0	0	0	0		MB227	0	0	12	12				GTR	n.d.	M1	classic	RT/CHT			no
9379086089_R03C02	ICGC_MB228	F	8	MB, G4	MB_G34_VIII	0	0	0	1		MB228								GTR	n.d.	?	classic				no
9379086095_R02C01	ICGC_MB229	M	10	MB, G4	MB_G34_VIII	0	0	0	0		MB229								GTR	n.d.	?	classic				no
9379086088_R02C01	ICGC_MB232	M	3	MB, G4	MB_G34_V	0	0	0	0		MB232								GTR	n.d.	?	classic				yes
9379086088_R01C02	ICGC_MB233	F	9	MB, G4	MB_G34_VIII	0	0	0	0		MB233	0	0	10	10				GTR	n.d.	M1	classic	RT/CHT			yes
9379086088_R06C02	ICGC_MB234	F	27	MB, SHH CHL AD	MB_SHH_4	0	0	0	0		MB234								GTR	n.d.	?	?
9379086089_R04C02	ICGC_MB236	M	18	MB, G4	MB_G34_V	0	0	0	0		MB236		p/oper	death					STR	n.d.	M0	?				no
9379086095_R03C01	ICGC_MB237	F	11	MB, G4	MB_G34_VIII	0	0	0	0		MB237								GTR	n.d.	?	classic				yes
9379086095_R04C02	ICGC_MB239	M	28	MB, SHH CHL AD	MB_SHH_3	0	0	0	0		MB239								GTR	n.d.	?	desmo
6969568004_R06C01	ICGC_MB24	M	7	MB, G4	MB_G34_VIII	0	0	0	0		183235	0	1	16	37	Tetraploid	Tetraploid	wt	STR	n.d.	M0	Classic	RT/CHT		0	yes
9379086088_R03C01	ICGC_MB240	M	4	MB, G4	MB_G34_VI	0	0	1	0		MB240	0	0	8	8				STR	n.d.	M3	classic	RT/CHT			no
9379086088_R02C02	ICGC_MB241	M	4	MB, G4	MB_G34_VIII	0	0	0	0		MB241								STR	n.d.	?	classic	RT/CHT			yes
9379086089_R01C01	ICGC_MB242	M	7	MB, WNT	MB_WNT	0	0	0	0		MB242								STR	n.d.	?	classic	RT/CHT
9379086089_R06C01	ICGC_MB243	M	10	MB, SHH CHL AD	MB_SHH_3	0	0	1	0		MB243	1	1	3	6				GTR	n.d.	M3	classic	RT/CHT
9379086089_R05C02	ICGC_MB244	M	3	MB, SHH INF	MB_SHH_3	0	0	0	0		MB244								GTR	n.d.	?	desmo	CHT
9379086095_R02C02	ICGC_MB246	M	25	MB, SHH CHL AD	MB_SHH_4	0	0	0	0		MB246								GTR	n.d.	M0	desmo	RT/CHT
9379086095_R05C02	ICGC_MB247	F	10	MB, G3	MB_G34_II	0	1	0	0		MB247									n.d.	?	LCA				no
9379086088_R04C01	ICGC_MB248	F	4	MB, G3	MB_G34_II	1	1	0	0	subclonal	MB248									n.d.	?	LCA				no
9379086088_R03C02	ICGC_MB249	M	11	MB, G4	MB_G34_VIII	1	0	0	1	subclonal	MB249									n.d.	?	classic				yes
6969568004_R01C02	ICGC_MB26	M	8	MB, G4	MB_G34_VII	0	0	0	0		130353	0	0	63	63	Tetraploid	Tetraploid	wt	GTR	n.d.	M1	Classic	RT/CHT		0	no
9741950152_R06C01	ICGC_MB261	M	8	MB, G3	MB_G34_VII	0	0	0	0		MB261									n.d.						no
9741950152_R03C02	ICGC_MB264	F	5	MB, G4	MB_G34_VII	0	0	0	0		MB264									n.d.						yes
9741950152_R04C02	ICGC_MB265	M	9	MB, G4	MB_G34_VI	0	0	0	0		MB265									n.d.						no
9741950152_R05C02	ICGC_MB266	M	1.2	MB, SHH INF	MB_SHH_2	0	0	0	0		MB266									n.d.
9741950152_R06C02	ICGC_MB268	F	3	MB, SHH INF	MB_SHH_3	0	0	0	0		MB268									n.d.
9761749012_R01C01	ICGC_MB269	F	9	MB, G4	MB_G34_VIII	0	0	0	1		MB269									n.d.						no
9761749012_R02C01	ICGC_MB270	M	5	MB, G4	MB_G34_VI	0	0	0	0		MB270									n.d.						no
9761749012_R03C01	ICGC_MB271	M	3	MB, G3	MB_G34_IV	0	0	0	0		MB271									n.d.						no
9761749012_R04C01	ICGC_MB272	M	6	MB, G3	MB_G34_II	1	1	0	0	subclonal	MB272									n.d.						yes
9761749012_R05C01	ICGC_MB274	M	2	MB, SHH INF	MB_SHH_1	0	0	0	0		MB274									n.d.
9761749012_R06C01	ICGC_MB275	M	3	MB, SHH CHL AD	MB_SHH_3	0	0	1	0		MB275									n.d.
9761749012_R01C02	ICGC_MB276	F	11	MB, WNT	MB_WNT	0	0	0	0		MB276									n.d.
9761749012_R02C02	ICGC_MB277	F	4	MB, G3	MB_G34_III	0	0	0	0		MB277									n.d.						yes
9761749012_R03C02	ICGC_MB278	F	8	MB, G3	MB_G34_I	0	0	0	0		MB278									n.d.						no
9761749012_R04C02	ICGC_MB279	M	6	MB, G4	MB_G34_VIII	0	0	0	0		MB279									n.d.						no
6969568004_R02C02	ICGC_MB28	M	1	MB, SHH INF	MB_SHH_2	0	0	0	0		186723	0	0	87	87	Diploid	Diploid	wt	GTR	n.d.	M0	Desmoplastic	CHT		0
9761749012_R05C02	ICGC_MB280	F	14	MB, G4	MB_G34_VIII	0	0	0	1		MB280									n.d.						no
9761749012_R06C02	ICGC_MB281	F	12	MB, G4	MB_G34_V	0	0	1	0		MB281									n.d.						no
9761749088_R01C01	ICGC_MB282	M	9	MB, G4	MB_G34_VII	0	0	0	0		MB282									n.d.						no
9761749088_R03C01	ICGC_MB284	M	29	MB, SHH CHL AD	MB_SHH_4	0	0	0	0		MB284									n.d.
9761749088_R04C01	ICGC_MB285	M	6	MB, G4	MB_G34_VII	0	0	0	0		MB285									n.d.						yes
9761749088_R06C01	ICGC_MB287	F	2	MB, SHH INF	MB_SHH_1	0	0	0	0		MB287									n.d.
9761749088_R01C02	ICGC_MB288	M	6	MB, G3	MB_G34_VII	0	0	0	0		MB288									n.d.						yes
9969477090_R03C01	ICGC_MB290	M	29	MB, WNT	MB_WNT	0	0	0	0		MB290									n.d.
9969477090_R04C01	ICGC_MB291	M	7	MB, G3	MB_G34_II	0	1	0	0		MB291									n.d.						no
9969477090_R05C01	ICGC_MB292	M	4	MB, G4	MB_G34_VII	1	1	0	0	clonal	MB292									n.d.						no
9969477090_R06C01	ICGC_MB293	M	28	MB, G4	MB_G34_VIII	0	0	0	0		MB293									n.d.						yes
9969477090_R01C02	ICGC_MB294	F	4	MB, G4	MB_G34_V	1	0	0	1	subclonal	MB294									n.d.						yes
9969477090_R02C02	ICGC_MB295	M	2	MB, SHH INF	MB_SHH_1	0	0	0	0		MB295									n.d.
9969477099_R02C02	ICGC_MB299	M	8	MB, SHH INF	MB_SHH_2	0	0	0	0		MB299									n.d.
9969477099_R04C02	ICGC_MB302	M	7	MB, G4	MB_G34_VIII	0	0	0	1		MB302									n.d.						no
9969477099_R05C02	ICGC_MB303	M	9	MB, G4	MB_G34_V	0	0	0	0		MB303									n.d.						yes
9969477111_R06C01	ICGC_MB304	M	8	MB, G3	MB_G34_III	0	0	0	0		MB304									n.d.						yes
10011071031_R05C02	ICGC_MB305	M		MB, G4	MB_G34_VIII	0	0	0	0		MB305									n.d.						yes
10011071031_R06C02	ICGC_MB306	F		MB, G4	MB_G34_VIII	0	0	0	0		MB306									n.d.						yes
3999834085_R03C02	ICGC_MB307	F		MB, SHH INF	MB_SHH_3	0	0	0	0		MB307									n.d.
3999834085_R04C02	ICGC_MB309	F	4.4	MB, SHH CHL AD	MB_SHH_3	0	0	0	0		MB309									n.d.
9968646139_R03C01	ICGC_MB31	F	14	MB, WNT	MB_WNT	0	0	0	0		128398	0	0	63	63	Diploid	Diploid	wt	GTR	n.d.	M0	Classic	RT/CHT
6969568004_R04C02	ICGC_MB34	F	13	MB, SHH CHL AD	MB_SHH_3	0	0	1	0		185985	0	1	25	36	Tetraploid	Tetraploid	wt	GTR	n.d.	M0	LCA	RT/CHT		1
6969568004_R05C02	ICGC_MB35	F	4	MB, SHH INF	MB_SHH_1	0	0	0	0		160398	0	0	30	30	Diploid	Diploid		GTR	n.d.	M1	LCA	RT/CHT		0
6969568004_R06C02	ICGC_MB36	M	4	MB, G3	MB_G34_II	0	0	1	0		198151	0	0	36	36	Diploid	Diploid	wt	GTR	n.d.	M3	LCA	RT/CHT		0	no
6929718009_R01C01	ICGC_MB37	F	1	MB, SHH INF	MB_SHH_2	0	0	0	0		187057	0	0	32	32	Diploid	Diploid	wt	STR	n.d.	M0	Desmo	CHT		0
6929689136_R01C01	ICGC_MB39	M	4	MB, G3	MB_G34_II	0	0	0	0		107430	0	0	28	28	Diploid	Diploid	wt	GTR	n.d.	M0	Classic	RT/CHT		0	no
6929689136_R02C01	ICGC_MB40	M	3	MB, G4	MB_G34_VII	0	0	0	0		127581	0	0	33	33	Diploid	Diploid	wt	STR	n.d.	M0	Classic	CHT		0	yes
6929689136_R03C01	ICGC_MB45	M	3	MB, G3	MB_G34_IV	0	0	0	0		108719	0	0	32	32	Tetraploid	Tetraploid	wt	STR	n.d.	M0	Classic	CHT		0	no
6929689136_R04C01	ICGC_MB46	F	6	MB, WNT	MB_WNT	0	0	0	0		119327	0	0	64	64	Diploid	Diploid	wt	STR	n.d.	M2	Classic	RT/CHT		0
6929689136_R05C01	ICGC_MB49	M	10	MB, G4	MB_G34_VIII	0	0	0	0		182516	0	1	41	67	Diploid	Tetraploid	wt	STR	n.d.	M0	Classic	RT/CHT		0	yes
6929793052_R03C02	ICGC_MB5	F	6	MB, G3	MB_G34_IV	0	0	0	0		122372	0	0	75	75	Tetraploid	Tetraploid	wt	GTR	n.d.	M0	Classic	RT/CHT		0	yes
6929689136_R06C01	ICGC_MB50	F	10	MB, G3	MB_G34_II	0	1	0	0		188324	1	1	7	12	Diploid	Diploid	wt	GTR	n.d.	M3	Classic	RT/CHT		0	no
6929718009_R03C01	ICGC_MB53	M	20	MB, SHH CHL AD	MB_SHH_4	0	0	0	0		108031	0	0	45	45	Tetraploid		C228T	GTR	n.d.	M0	Desmo	RT/CHT
6929718009_R04C01	ICGC_MB54	F	31	MB, WNT	MB_WNT	0	0	0	0		134961	0	0	19	19	Tetraploid		wt	STR	n.d.	M0	Classic	RT/CHT
6929718009_R06C01	ICGC_MB56	F	42	MB, SHH CHL AD	MB_SHH_3	0	0	0	0		163882	1	1	12	37	Diploid		C228T	GTR	n.d.	M0	classic	RT/CHT			no
6929718009_R01C02	ICGC_MB57	F	23	MB, G4	MB_G34_I	0	0	0	0		165133	0	0	24	24	Diploid		wt	GTR	n.d.	M0	classic	RT/CHT			yes
6929718009_R02C02	ICGC_MB58	M	19	MB, G4	MB_G34_VIII	0	0	0	0		167702	0	1	34	46	Tetraploid		wt	STR	n.d.	M0	classic	RT/CHT			no
6929718009_R03C02	ICGC_MB59	F	32	MB, SHH CHL AD	MB_SHH_4	0	0	0	0		180422	0	0	14	14	Diploid		C228T	GTR	n.d.	M0	Desmoplastic	RT/CHT
6929793052_R04C02	ICGC_MB6	F	14	MB, G4	MB_G34_VI	0	0	1	1		163298	0	0	78	78	Tetraploid	Tetraploid	wt	GTR	n.d.	M3	Classic	RT/CHT		0	no
6929718009_R04C02	ICGC_MB60	M	23	MB, SHH CHL AD	MB_SHH_4	0	0	0	0		181633	0	0	18	18	Diploid		C228T	GTR	n.d.	M0	Classic	RT/CHT
9968646139_R04C01	ICGC_MB62	M	50	MB, SHH CHL AD	MB_SHH_IDH	0	0	0	0		167904	0	0	12	22	Tetraploid			STR	n.d.	M0	Classic	RT/CHT
6929718020_R01C01	ICGC_MB64	M	18	MB, G4	MB_G34_VIII	0	0	0	0		177904	0	0	14	14	Diploid		wt		n.d.	M2	Classic			0	yes
6929718020_R03C01	ICGC_MB66	M	25	MB, SHH CHL AD	MB_SHH_3	0	0	0	0		148353	0	0	41	41	Diploid		C228T	GTR	n.d.	M0	Desmoplastic	RT/CHT
6929718020_R04C01	ICGC_MB67	M	22	MB, SHH CHL AD	MB_SHH_4	0	0	0	0		116757	1	1	44	48	Diploid		C228T	GTR	n.d.	M0	Classic	RT/CHT
6929718020_R05C01	ICGC_MB68	F	22	MB, SHH CHL AD	MB_SHH_4	0	0	0	0		119591	0	0	24	24	Diploid		C228T		n.d.		Classic
6969568004_R03C01	ICGC_MB7	M	9	MB, G4	MB_G34_VIII	0	0	0	0		173266	0	0	63	63	Tetraploid	Tetraploid	wt	STR	n.d.	M3	Classic	RT/CHT		0	no
6929718020_R01C02	ICGC_MB70	M	28	MB, G4	MB_G34_VII	0	0	0	0		139625	0	1	34	45	Tetraploid		wt	STR	n.d.	M0	Classic	RT/CHT			no
6929718020_R02C02	ICGC_MB71	M	20	MB, G4	MB_G34_VIII	0	0	0	0		196865	0	1	30	44	Diploid		C228T	STR	n.d.	M0	Classic	RT/CHT			yes
6247004027_R02C01	ICGC_MB74	M	23	MB, SHH CHL AD	MB_SHH_3	0	0	0	0		135469					Diploid		C228T		n.d.
6247004027_R03C01	ICGC_MB79	M	32	MB, SHH CHL AD	MB_SHH_4	0	0	0	0		151281	0	0	47	47	Diploid		C228T		n.d.	M0
6247004027_R05C01	ICGC_MB81	F	49	MB, SHH CHL AD	MB_SHH_4	0	0	0	0		167251					Diploid		C228T		n.d.
6247004027_R06C01	ICGC_MB82	M	31	MB, SHH CHL AD	MB_SHH_4	0	0	0	0		179414					Diploid		C228T		n.d.
6229017094_R01C01	ICGC_MB83	F	14	MB, G4	MB_G34_VIII	0	0	0	1		MB83	0	0	24	24	Tetraploid	Tetraploid	wt	GTR	n.d.		Classic	RT/CHT		0	no
6229017094_R02C01	ICGC_MB84	M	12	MB, G4	MB_G34_VI	0	0	0	0		MB84	0	0	27	27	Tetraploid	Tetraploid	wt	STR	n.d.		Classic	RT/CHT		0	no
6229017094_R04C01	ICGC_MB86	M	4	MB, G4	MB_G34_VI	0	0	0	0		MB86	0	0	73	73	Tetraploid	Tetraploid	wt	GTR	n.d.	M3	Classic	RT/CHT		0	no
6229017094_R05C01	ICGC_MB88	M	2	MB, SHH INF	MB_SHH_1	0	0	0	0		MB88	0	1	8	27	Diploid	Tetraploid	wt	GTR	n.d.	M0	Desmoplastic	CHT		0
6229017094_R06C01	ICGC_MB89	F	4	MB, G3	MB_G34_V	1	1	0	0	subclonal	MB89	1	1	4	6	Diploid	Diploid	wt	GTR	n.d.	M3	LCA	RT/CHT		0	no
6229017094_R02C02	ICGC_MB91	M	15	MB, G4	MB_G34_VI	1	0	0	1	clonal	MB91	0	0	26	26	Diploid	Tetraploid		STR	n.d.	M3	Classic	RT/CHT		0	no
6229017094_R03C02	ICGC_MB92	M	10	MB, G4	MB_G34_VII	0	0	0	0		MB92	0	0	24	24	Tetraploid	Tetraploid	wt	STR	n.d.	M0	Classic/LCA	RT/CHT		0	no
6247004027_R04C02	ICGC_MB94	F	15	MB, G4	MB_G34_VI	0	0	1	0		MB94	1	1	10	18	Tetraploid	Diploid	wt	GTR	n.d.	M3	LCA	RT/CHT		0	no
6247004027_R05C02	ICGC_MB95	M	3	MB, G3	MB_G34_II	0	0	0	0		MB95	0	0	22	22	Tetraploid	Tetraploid	wt	GTR	n.d.	M0	Classic	CHT		0	no
6229017094_R04C02	ICGC_MB96	M	3	MB, G3	MB_G34_III	0	0	0	0		MB96	0	0	24	24	Diploid	Diploid	wt	STR	n.d.	M3	LCA	CHT		0	no
6229017094_R05C02	ICGC_MB98	M	8	MB, G3	MB_G34_III	0	0	0	0		MB98	0	0	22	22	Triploid	Tetraploid	wt	STR	n.d.	M0	Classic	RT/CHT		0	no
6229017094_R06C02	ICGC_MB99	M	8	MB, G4	MB_G34_VII	0	0	0	0		MB99	0	1	5	18	Tetraploid	Tetraploid	wt	STR	n.d.	M3	Classic	RT/CHT		0	no

### Sheet: Extended Data Table 3
Subclone	Gene	log2FC	adjPval	MYC_target
MYCN	RALYL	3.49618	0	0
MYCN	AC015522.1	1.55539	0	0
MYCN	NFIA	1.47659	0	0
MYCN	GRIK1	1.36687	0	0
MYCN	LRBA	1.2372	0	0
MYCN	ZFHX4	1.22451	0	0
MYCN	LRFN5	1.20844	0	0
MYCN	TENM3	1.04073	0	0
MYCN	CARMIL1	0.980677	0	0
MYCN	NFIA-AS2	0.944258	0	0
MYCN	TOX3	0.902554	0	0
MYCN	SEMA3A	2.13651	0	0
MYCN	KCNT2	0.956813	0	0
MYCN	GRM8	0.631468	1.39e-247	0
MYCN	SLC44A5	0.881161	1.11e-208	0
MYCN	ADGRV1	1.03214	0	0
MYCN	HDAC9	2.59976	0	0
MYCN	ZNF804A	0.42659	1.47e-133	0
MYCN	NLGN4X	0.740233	4.92e-183	0
MYCN	ENAH	0.297456	6.16e-102	0
MYCN	FREM1	1.37033	0	0
MYC	RPS18	2.09325	0	0
MYC	RPS2	1.93831	0	0
MYC	CNTNAP2	1.73626	0	0
MYC	RPS14	1.63281	0	0
MYC	PVT1	1.59332	0	0
MYC	RPL13A	1.54413	0	0
MYC	RPL13	1.48456	0	1
MYC	RPLP1	1.47755	0	0
MYC	RPL3	1.47235	0	1
MYC	RPS12	1.44502	0	0
MYC	CSMD3	1.4213	0	0
MYC	RPL19	1.40065	0	1
MYC	RPS19	1.31444	0	1
MYC	RPL23	1.30055	0	0
MYC	RPL41	1.29654	0	0
MYC	RPL7A	1.29188	0	0
MYC	GAS5	1.28966	0	0
MYC	RACK1	1.27223	0	0
MYC	RPL18A	1.25526	0	0
MYC	RPL37A	1.24649	0	0
MYC	RPS11	1.23972	0	0
MYC	RPL12	1.23914	0	0
MYC	RPS6	1.23271	0	0
MYC	RPS3A	1.21962	0	0
MYC	RPL18	1.18727	0	0
MYC	RPL11	1.18657	0	0
MYC	RPS3	1.18346	0	0
MYC	RPL34	1.17662	0	0
MYC	RPS16	1.17654	0	1
MYC	RPL10A	1.15581	0	0
MYC	RPS8	1.15183	0	0
MYC	RPS5	1.1464	0	1
MYC	RPS28	1.14287	0	0
MYC	NPM1	1.14194	0	1
MYC	RPS24	1.13683	0	0
MYC	RPLP0	1.12603	0	0
MYC	RPS23	1.12563	0	0
MYC	RPS9	1.12418	0	0
MYC	RPLP2	1.11054	0	0
MYC	EEF1A1	1.09753	0	0
MYC	RPL5	1.09587	0	1
MYC	RPL28	1.08749	0	0
MYC	RPL36	1.07576	0	0
MYC	RPL23A	1.07022	0	0
MYC	RPL10	1.05671	0	1
MYC	RPL7	1.04656	0	0
MYC	RPS4X	1.03984	0	0
MYC	RPL14	1.03328	0	0
MYC	RPL29	1.02648	0	0
MYC	RPS25	1.00459	0	0
MYC	RPL35A	1.00267	0	0
MYC	RPL27A	0.989763	0	1
MYC	RPL9	0.982825	0	1
MYC	RPS15	0.969142	0	0
MYC	RPL21	0.953181	0	0
MYC	EEF1B2	0.947777	0	0
MYC	RPL35	0.946533	0	0
MYC	RPSA	0.943543	0	0
MYC	IMMP2L	0.940266	0	0
MYC	RPL8	0.932746	0	0
MYC	RPL38	0.926178	0	0
MYC	RPL30	0.924559	0	0
MYC	RPS7	0.916395	0	0
MYC	ZFPM2	0.9121	0	0
MYC	RPL27	0.906134	0	1
MYC	RPL37	0.897523	0	0
MYC	RPL31	0.8973	0	0
MYC	RPL4	0.89395	0	0
MYC	RPL6	0.892775	0	0
MYC	RPL32	0.885135	0	1
MYC	RPL24	0.864761	0	0
MYC	HES6	0.862528	0	0
MYC	RPL26	0.861203	0	1
MYC	RPS13	0.850774	0	1
MYC	RPS20	0.844846	0	1
MYC	RPS15A	0.841293	0	0
MYC	NFIB	0.837647	0	0
MYC	ARHGAP10	0.832001	0	0
MYC	RPS27A	0.8069	0	0
MYC	ADGRL2	0.791857	0	0
MYC	RPS21	0.786927	0	0
MYC	RPS27	0.782997	0	0
MYC	SNHG29	0.780571	0	0
MYC	HSPD1	0.77755	0	1
MYC	RPL15	0.774167	0	0
MYC	MYC	0.755388	0	0
MYC	MAGI2	0.753189	0	0
MYC	HNRNPA1	0.738408	0	1
MYC	NACA	0.7335	0	0
MYC	ZFPM2-AS1	0.702718	0	0
MYC	PALMD	0.692793	0	0
MYC	FAU	0.692359	0	0
MYC	ZFAS1	0.688364	0	0
MYC	EEF2	0.682374	0	0
MYC	GRIK2	0.666229	0	0
MYC	CMSS1	0.661912	0	0
MYC	ACTG1	0.649306	0	0
MYC	SNHG5	0.645191	0	0
MYC	RPL22	0.64327	0	1
MYC	PABPC1	0.616753	0	0
MYC	GAPDH	0.602537	0	1
MYC	BTF3	0.602504	0	0
MYC	SMAD9	0.583678	0	0
MYC	EIF3E	0.577568	0	0
MYC	LDHB	0.57515	0	0
MYC	SERBP1	0.561143	0	0
MYC	UBA52	0.555719	0	0
MYC	PPIA	0.547661	0	1
MYC	FIRRE	0.541962	0	0
MYC	SNHG8	0.525171	0	0
MYC	AC073225.1	0.524478	0	0
MYC	RPS10	0.515899	0	0
MYC	BCL11A	0.493547	0	0
MYC	SNHG6	0.488076	0	0
MYC	ENOX1	0.481654	0	0
MYC	ATP5MC2	0.467521	0	0
MYC	LARS1	0.462948	0	0
MYC	RPS17	0.434369	0	1
MYC	RPL36A	0.425456	0	0
MYC	EIF4B	0.416173	0	1
MYC	TPT1	0.54356	1.91e-301	0
MYC	ABCC4	0.291851	4.22e-301	0
MYC	DIAPH2	0.627234	0	0
MYC	RPS29	0.732083	0	0
MYC	MDN1	0.382189	1.86e-288	0
MYC	PUS7	0.295857	4.59e-287	0
MYC	SSBP3	0.487136	1.24e-284	0
MYC	MIPOL1	0.362343	2.11e-282	0
MYC	DOCK9	0.562689	2.43e-278	0
MYC	PUM3	0.439445	5.62e-278	0
MYC	NAP1L1	0.487418	2.01e-274	1
MYC	HIF3A	0.346223	2.5e-273	0
MYC	SOX6	1.36471	7.08e-250	0
MYC	EML4	0.511464	4.78e-246	0
MYC	CCT3	0.378991	8.59e-244	0
MYC	RCOR1	0.376406	4.91e-240	0
MYC	TBC1D23	0.334521	1.06e-232	0
MYC	HSP90AB1	0.457064	1.42e-225	0
MYC	TAF1D	0.366824	8.39e-221	0
MYC	ATP8A1	0.820305	3.01e-271	0
MYC	PBX1	1.62097	0	0
MYC	TPD52	0.303156	4.34e-216	0
MYC	NCL	0.396242	7.69e-214	1
MYC	PPA1	0.368395	6.7e-212	0
MYC	FRAS1	0.326182	1.54e-205	0
MYC	NOP58	0.297278	5.01e-202	0
MYC	G3BP1	0.27977	1.51e-200	0
MYC	PAM	0.917054	0	0
MYC	SMARCA2	0.34375	3.3e-197	0
MYC	DDX21	0.273381	1.34e-196	0
MYC	NOP53	0.716147	0	0
MYC	PLPPR5	0.774263	4.17e-221	0
MYC	HSPA8	0.38202	6.55e-193	1
MYC	RPL39	0.984753	0	0
MYC	YEATS2	0.33365	5.61e-187	0
MYC	PRKDC	0.345344	1.26e-186	0
MYC	ST6GALNAC3	0.333027	5.77e-181	0
MYC	WRN	0.29504	2.59e-167	0
MYC	BAZ1A	0.254806	5.62e-165	0
MYC	UQCRB	0.329578	1.34e-154	0
MYC	ZEB1	0.695597	0	0
MYC	EIF3H	0.259023	9.31e-132	0
MYC	RAB3C	0.259964	1.89e-112	0
MYC	MIR924HG	0.327406	1.24e-105	0
MYC	XACT	0.476575	3.72e-154	0
MYC	DPP6	0.685596	1.19e-188	0
MYC	PHYHIPL	0.518014	9.84e-203	0
PRDM6	PTPRD	2.36469	0	0
PRDM6	FOXP2	1.8027	0	0
PRDM6	TMTC2	1.80115	0	0
PRDM6	CNTNAP5	1.76975	0	0
PRDM6	PRDM6	1.651	0	0
PRDM6	DACH1	1.14459	0	0
PRDM6	TENM4	1.10243	0	0
PRDM6	SEZ6L	1.02757	0	0
PRDM6	AC092958.4	0.796381	0	0
PRDM6	SNCAIP	1.83352	0	0
PRDM6	CTTNBP2	1.57897	0	0
PRDM6	MLLT3	0.400973	5.77e-98	0
PRDM6	CDK6	0.687735	0	0
PRDM6	NRN1	0.410341	6.48e-220	0
PRDM6	ADCY1	0.304984	1.19e-163	0
PRDM6	GRIA2	0.345527	1.02e-107	0
PRDM6	RASSF8	0.922052	0	0
PRDM6	CASC15	0.760168	0	0
PRDM6	HECW2	0.34982	1.38e-98	0

### Sheet: Extended Data Table 4
Gene	Funictional unit
SV2B	Tumor effects
ESRRG	Tumor effects
NCAM2	Tumor effects
EOMES	Tumor effects
TRPC3	Tumor effects
PTPRO	Tumor effects
GRIA2	Tumor effects
GRM8	Tumor effects
ERBB4	Tumor effects
IGDCC3	Tumor effects
TMEM108	Tumor effects
SLC35F3	Tumor effects
LMX1A	Tumor effects
BMPR1B	Tumor effects
TUBB4A	Tumor effects
GLRA1	Tumor effects
TMEM132D	Tumor effects
RIT2	Tumor effects
KHDRBS2	Tumor effects
TLL1	Tumor effects
DRAXIN	Tumor effects
FOXP2	Tumor effects
NNAT	Tumor effects
RALYL	Tumor effects
LHX9	Tumor effects
MEIS2	Tumor effects
LAMA2	Tumor effects
DDX1	Tumor effects
TRPM3	Tumor effects
PTCH1	Tumor effects
DIAPH3	Tumor effects
MYCNOS	Tumor effects
PBX3	Tumor effects
CNTN2	Tumor effects
RBFOX3	Tumor effects
NRXN3	Tumor effects
MKI67	Tumor effects
TOP2A	Tumor effects
GLI2	Tumor effects
TTC39C	Tumor effects
HHIP	Tumor effects
SEMA6A	Tumor effects
ASTN1	Tumor effects
EIF4G3	Tumor effects
EZH2	Tumor effects
IGF1	Tumor effects
GRIK1	Tumor effects
GABRA5	Tumor effects
EPHA8	Tumor effects
TULP1	Tumor effects
MYC	Tumor effects
DCAF4	Tumor effects
POU5F1B	Tumor effects
PVT1	Tumor effects
MYCN	Tumor effects
GFI1	Tumor effects
GFI1B	Tumor effects
DDX31	Tumor effects
OTX2	Tumor effects
PRDM6	Tumor effects
SRC	Tumor effects
TNC	Cerebellum normal
AQP4	Cerebellum normal
NPAS3	Cerebellum normal
CD44	Cerebellum normal
CFAP44	Cerebellum normal
FOXJ1	CErebellum normal
EPHA5	Cerebellum normal
HS6ST3	Cerebellum normal
GYPA	Cerebellum normal
RHAG	Cerebellum normal
EGFR	Cerebellum normal
GPC5	Cerebellum normal
COL1A2	Cerebellum normal
DCN	Cerebellum normal
IGFBP7	Cerebellum normal
MIR4435-2HG	Cerebellum normal
CNTNAP5	Cerebellum normal
CA10	Cerebellum normal
OLIG2	Cerebellum normal
MOG	Cerebellum normal
ZFHX3	Cerebellum normal
DSCAM	Cerebellum normal
NCKAP5	Cerebellum normal
QKI	Cerebellum normal
TMEM119	Cerebellum normal
CRX	Tumor effects
AIF1	Cerebellum normal
PTPRC	Cerebellum normal
CCR7	Cerebellum normal
CD4	Cerebellum normal
CD19	Cerebellum normal
CD37	Cerebellum normal
NCAM1	Cerebellum normal
CD83	Cerebellum normal
CD163	Cerebellum normal
FCGR3A	Cerebellum normal
BARHL1	Tumor effects
IMPG2	Tumor effects
CD14	Cerebellum normal

### Sheet: Extended Data Table 5
Sample ID	Tumor ID	Width	Height	Num.cells	Num trascripts (median)	Num genes (median)
MB165_W3A1	MB165	10720	17512	18596	151	23
MB183_W0A1	MB183	10720	12864	8765	84	22
MB249_W2A1	MB249	21440	21440	40634	78	20
MB249_W2A2	MB249	17152	15008	32760	79	21
MB177_W6A1	MB177	8576	10720	10117	96	22
MB177_W6A2	MB177	8676	10720	10097	105	22
MB129_A1-1	MB129	12864	10720	13562	116	24
MB129_A1-2	MB129	10720	10720	10023	83	22
MB294_C1-1	MB294	6432	10720	1476	65	19
MB272_A2-1	MB272	15008	12864	14082	86	24
MB272_A2-2	MB272	6432	6432	4379	88	25
MB292_B2-1	MB292	10720	12864	13243	62	19
MB292_B2-2	MB292	8675	8576	6896	78	19
MB292_B2-3	MB292	10720	8576	8900	69	20
MB91_C2-1	MB91	8675	8576	5287	71	20
MB110_D2-1	MB110	15008	10720	12615	70	19
MB110_D2-2	MB110	8576	8576	5948	91	21
N4059_22_A1-1	N4059_22	10720	15008	17221	53	19
N4059_22_A1-2	N4059_22	10720	8576	8147	67	21
INF_R_1237_B1-1	INF_R_1237	10720	10720	4728	17	8
INF_R_1237_B1-2	INF_R_1237	6432	10720	4029	38	14
INF_R_1237_B1-3	INF_R_1237	8576	10720	1642	14	7
INF_R_637_it1_prim_C1-1	INF_P_637	15008	15008	3259	29	12
MB110_D1-1	MB110	21440	10720	17195	77	20
MB272_relapse_A2-1	MB272_relapse	15008	8576	4724	88	15
INF_R_46_B2-1	INF_R_46	21440	23584	40725	96	23
MB294_C2-1	MB294	10720	8576	9635	81	22
MB294_C2-2	MB294	27872	10720	27640	62	18
INF_R_637_it1_relapse_D2-1	INF_R_637	19296	15008	13395	28	14
